# The cytokinesis associated proteins CITK and ASPM-1 regulate neuronal microtubule dynamics and polarity in *C. elegans*

**DOI:** 10.1101/2025.04.24.650367

**Authors:** Sunanda Sharma, Keerthana Ponniah, Anindya Ghosh-Roy

**Affiliations:** Department of Cellular & Molecular Neuroscience, National Brain Research Centre, Manesar, Haryana-122052, India; Current Affiliation: Clem Jones Centre for Ageing Dementia Research, Queensland Brain Institute, The University of Queensland, Brisbane, QLD 4072, Australia

**Keywords:** *C. elegans*, microtubule dynamics, microtubule polarity, touch neuron, *klp-7*, *citk-1*, *citk-2*, *aspm-1*

## Abstract

The polarized architecture of neurons is intricately associated with modulation of microtubule dynamics. Over the years several microtubule-associated-factors that modulate neuronal polarity have been identified. However, the precise details of how microtubule arrangement and stability is established in axon and dendrites is not clearly understood. To uncover relevant factors involved in the biological pathways governing microtubule regulation in neuron, we conducted a suppressor screen using the neuronal ectopic extension phenotype caused due to loss of kinesin-13 family microtubule depolymerizing protein KLP-7 in *C. elegans*. Interestingly, apart from eleven variants of α (*mec-12*) and β (*mec-7*) tubulins, we isolated a variant of cytokinesis associated protein, *W02B8.2/citk-1,* the kinase-less worm orthologue of mammalian citron-rho interacting kinase (CIT). Little is known about the role of CITK in microtubule regulation in post-mitotic neurons. In this study, we found that the kinase-less worm orthologues of CIT, *citk-1* and *citk-2* redundantly modulate microtubule stability in the axon-like anterior process and maintain the population of plus-end-out microtubules in the dendrite-like posterior process of the PLM mechanosensory neurons in a cell autonomous manner. In the absence of *citk-1*, PLM neurons exhibit variable morphological defects including defects in migration, growth, and guidance. Moreover, the neuronal and microtubule phenotypes of loss of both *citk-1* and *citk-2* were phenocopied by the mutant animals of *aspm-1,* the worm homolog of abnormal spindle-like microcephaly-associated protein (ASPM), suggesting a genetic association, similar to their association in dividing mammalian cells. These observations suggest that the cytokinesis associated citron kinase and ASPM-1 have non-mitotic roles in *C. elegans* mechanosensory neurons in the regulation of microtubules.
