## Supplementary material for "The cytokinesis associated proteins CITK and ASPM-1 regulate neuronal microtubule dynamics and polarity in *C. elegans*": Table S1

### Sheet: Screening
Batch	No. of F1s screened	Suppressors isolated	Suppressors
1	700	3	ju1128, ju1130, ju1131
2	2356	4	shr1, shr2, shr4, shr5
3	9366	19	shr8, shr9, shr10, shr11, shr12, shr13, shr14, shr15, shr16, shr17, shr18, shr19, shr20, shr21, shr22, shr23, shr24, shr25, shr26
