## Supplementary material for "The cytokinesis associated proteins CITK and ASPM-1 regulate neuronal microtubule dynamics and polarity in *C. elegans*": Table S2

### Sheet: Sheet1
Suppressor	Linkage Group	Strategy Used	Identified SNPs	Gene	Amino acid Change
ju1128	X	Hawaiian Mapping	C-T	mbl-1	stop gained (published in Puri et al., 2023)
shr1	III	Hawaiian Mapping	C-T	mec-12	synonymous variant
			C-T	pph-6	3'UTR variant
			C-T	unc-103	synonymous variant
			C-T	sel-2	missense variant
			C-T	sor-1	missense variant
			G-A	spl-21	5' UTR variant
			G-A	ZK507.1	splice region variant and intron variant
			G-A	clip-1	missense variant
			C-T	acox-6	missense variant
			G-A	rab-33	missense variant
			G-A	tba-7	stop-gained
shr 9	III	EMS Density Mapping	c.G31A	T20B6.2	p.Ala11Thr (Missense)
			c.C94T/G	mec-12	p.Pro32Ser/Ala (Missense)
			c.G208A	snpc 3.4	p.Glu70Lys (Missense)
shr10	III	EMS Density Mapping	c.G428A	mec-12	p.Gly143Glu (Missense)
			c.C17T	far-1	p.Ser6Leu (Missense)
			c.C56773T/////,T	cbp-1	splice region variant and intron variant
shr11	LG II	EMS Density Mapping	c.C241T	F33A8.4	p.Pro81Ser (missense variant)
			c.G3097A	smc-6	p.Asp1033Asn (missense variant)
			c.C1505T	let-721	p.Ser502Phe (missense variant)
			c.G503A	col-86	p.Gly168Glu (missense variant)
			c.G1255A	mltn-1	p.Ala419Thr (missense variant)
			c.G10A	mac-1	p.Gly4Arg (missense variant)
			c.C2564T	W02B8.2	p.Pro855Leu (missense variant)
shr12	LG IV	EMS Density Mapping	c.C1195T	pitr-1	p.Pro399Ser (missense variant)
			c.G73A	ZK829.7	p.Glu25Lys (missense variant)
			c.C1912T	unc-31	p.Gln657* (stop gained)
shr14	LG III	EMS Density Mapping	c.C94T/G	mec-12	p.Pro32Ser/Ala (missense variant)
			c.C944T	ptp-1	p.Thr315Ile (missense variant)
shr15	LG X	EMS Density Mapping	c.C1157T	swip-10	p.Ala386Val (missense variant)
			c.G2200A	R08E3.1	p.Ala734Thr (missense variant)
			c.G1189A	C26B9.5	p.Gly397Arg (missense variant)
			c.G565A	glt-4	p.Val189Ile (missense variant)
			c.G1306A	F38B6.4	p.Gly436Arg (missense variant)
			c.C571T	mec-7	p.Gln191* (stop-gained)
			c.G191A	prmn-1	p.Ala641Thr (missense variant)
			c.G1205A	tbb-4	p.Gly402Asp (missense variant)
shr17	LG III	EMS Density Mapping	c.C830T	mec-12	p.S277L (missense variant)
			c.G1570A	smc-4	p.D524N (missense variant)
			c.G10075A	dig-1	p.D3359N (missense variant)
			c.G37603A	dig-3	p.E12535K (missense variant)
			c.C172T	pho-5	p.P58S (missense variant)
			c.C4520T	gbf-1	p.P1507L (missense variant)
			c.C5350T	Y79H2A.3	p.P1784S (missense variant)
shr19	LG III	EMS Density Mapping	c.G386A	mec-12	p.C129Y (missense variant)
			c.C730T	glod-4	p.H244Y (missense variant)
			c.G*448A/////448/; n.G10003533A	C05B5.5; C05B5.9	3' UTR variant; intragenic variant
			c.G505A; c. G499a	pad-2(K10G9.3b; K10G9.3a)	p,E169K; p.E167K (missense variant)
			c.G136A	D2045.8	p.G46R (missense variant)
shr20	LG X	EMS Density Mapping	c.C*33T////33	acp-5	3' UTR variant
			c.G2875A	lam-2	p.D959N (missense variant)
			c.G463A	ceh-14	p.A155T (missense variant)
			c.G442A	mec-7	p.G148R (missense variant)
			c.G*165A////165	sem-5	3' UTR variant
			c.C590T	C17H11.2	p.P197L (missense variant)
			c.G1205A	tbb-4	p.G402D (missense variant)
			c.C1418T	grk-1	p.A473V (missense variant)
shr21	III	EMS Density Mapping	c.G961A	mec-12	p.Gly321Agr (missense variant)
			c.G155A/////155	W03A5.4	3'UTR variant
			c.C517T	F37A41.1	p.Pro173Ser (missense variant)
shr22	III	EMS Density Mapping	c.C610T	fbxa-3	p.P204S (missense variant)
			c.G*63A/////63	ppfr-4	3' UTR variant
			c.G961A	mec-12	p.G321R (missense variant)
			c.G170A	tbb-2	p.G57E (missense variant)
			c.C3730T	T0811.2	p.L1244F(missense variant)
			c.C1687T	R07E5.1	p.R563W (missense variant)
			c.C*161T/////161	pan-1	3'UTR variant
			c.G193A	C26E6.12	p.A65T (missense variant)
			C.G2107A	osg-1	p.E703K (missense variant)
			c.C404T	EGAP1.1	p.T135I (missense variant)
			c.C4264T	mua-3	p.C4264T (missense variant)
			c.C53T	Y47D3B.1	p.C53T (missense variant)
shr25	LG X	EMS Density Mapping	c.G1861A//////,T/	mec-7	splice acceptor and intron variant
			c.G485A/C/T	arrd-27	p.R162H/P/L (missense variant)
