## Supplementary material for "The cytokinesis associated proteins CITK and ASPM-1 regulate neuronal microtubule dynamics and polarity in *C. elegans*": Table S3

### Sheet: 0160TA3P013-Alignment-Descripti
	Table S3: Descriptive results of Blast Analysis for citk-1.
	Search is limited to records that include: Caenorhabditis elegans (taxid:6239), Mus musculus (taxid:10090), Danio rerio (taxid:7955), goldfish (taxid:7957), Drosophila melanogaster (taxid:7227), Homo sapeins (taxid:9606)
Description	Description	Max Score	Total Score	Query Cover	E value	Per. ident	Acc. Len	Accession	Column1
non-specific serine/threonine protein kinase [Caenorhabditis elegans]	non-specific serine/threonine protein kinase [Caenorhabditis elegans]	2591	2591	1	0	100	1256	NP_496914.1
non-specific serine/threonine protein kinase [Caenorhabditis elegans]	non-specific serine/threonine protein kinase [Caenorhabditis elegans]	1683	1683	1	0	64.96	1286	NP_494921.1
citron Rho-interacting kinase-like isoform X6 [Carassius auratus]	citron Rho-interacting kinase-like isoform X6 [Carassius auratus]	161	161	0.36	4e-38	23.44	2092	XP_026099133.1
citron Rho-interacting kinase-like isoform X5 [Carassius auratus]	citron Rho-interacting kinase-like isoform X5 [Carassius auratus]	161	161	0.36	4e-38	23.44	2093	XP_026099131.1
citron Rho-interacting kinase-like isoform X4 [Carassius auratus]	citron Rho-interacting kinase-like isoform X4 [Carassius auratus]	161	161	0.36	5e-38	23.44	2101	XP_026099130.1
citron rho-interacting kinase isoform X3 [Danio rerio]	citron rho-interacting kinase isoform X3 [Danio rerio]	159	159	0.36	2e-37	23.44	2344	XP_021332400.1
citron rho-interacting kinase isoform X4 [Danio rerio]	citron rho-interacting kinase isoform X4 [Danio rerio]	158	158	0.36	3e-37	23.44	2336	XP_021332401.1
citron Rho-interacting kinase isoform X29 [Mus musculus]	citron Rho-interacting kinase isoform X29 [Mus musculus]	157	157	0.56	4e-37	21.85	1606	XP_036020662.1
citron Rho-interacting kinase isoform X30 [Mus musculus]	citron Rho-interacting kinase isoform X30 [Mus musculus]	157	157	0.56	6e-37	21.72	1597	XP_006530214.1
citron Rho-interacting kinase isoform X5 [Danio rerio]	citron Rho-interacting kinase isoform X5 [Danio rerio]	156	156	0.36	1e-36	22.81	1908	XP_068077450.1
Citron-K kinase, partial [Mus musculus]	Citron-K kinase, partial [Mus musculus]	155	155	0.56	1e-36	21.85	1641	AAC27933.1
rho/rac-interacting citron kinase [Mus musculus]	rho/rac-interacting citron kinase [Mus musculus]	154	154	0.56	5e-36	21.72	2055	AAC72823.1
citron Rho-interacting kinase isoform X11 [Mus musculus]	citron Rho-interacting kinase isoform X11 [Mus musculus]	154	154	0.56	5e-36	21.79	2070	XP_006530203.1
RecName: Full=Citron Rho-interacting kinase; Short=CRIK; AltName: Full=Rho-interacting, serine/threonine-protein kinase 21 [Mus musculus]	RecName: Full=Citron Rho-interacting kinase; Short=CRIK; AltName: Full=Rho-interacting, serine/threonine-protein kinase 21 [Mus musculus]	154	154	0.56	5e-36	21.72	2055	P49025.3
citron Rho-interacting kinase [Mus musculus]	citron Rho-interacting kinase [Mus musculus]	154	154	0.56	5e-36	21.72	2055	NP_031734.3
citron Rho-interacting kinase-like [Carassius auratus]	citron Rho-interacting kinase-like [Carassius auratus]	154	154	0.36	6e-36	22.16	1642	XP_026100047.1
KIAA0949 protein, partial [Homo sapiens]	KIAA0949 protein, partial [Homo sapiens]	153	153	0.56	7e-36	21.44	1559	BAA76793.2
citron Rho-interacting kinase isoform X5 [Mus musculus]	citron Rho-interacting kinase isoform X5 [Mus musculus]	154	154	0.56	7e-36	21.92	2108	XP_006530200.1
citron Rho-interacting kinase-like isoform X3 [Carassius auratus]	citron Rho-interacting kinase-like isoform X3 [Carassius auratus]	153	153	0.36	8e-36	22.73	2107	XP_026099129.1
citron Rho-interacting kinase isoform X14 [Mus musculus]	citron Rho-interacting kinase isoform X14 [Mus musculus]	153	153	0.56	8e-36	21.79	2028	XP_006530206.1
citron Rho-interacting kinase-like isoform X1 [Carassius auratus]	citron Rho-interacting kinase-like isoform X1 [Carassius auratus]	153	153	0.36	9e-36	22.73	2115	XP_026099127.1
citron Rho-interacting kinase-like isoform X7 [Carassius auratus]	citron Rho-interacting kinase-like isoform X7 [Carassius auratus]	153	153	0.36	9e-36	22.73	2086	XP_026099134.1
citron Rho-interacting kinase isoform X9 [Mus musculus]	citron Rho-interacting kinase isoform X9 [Mus musculus]	153	153	0.56	9e-36	21.85	2093	XP_030109960.1
citron Rho-interacting kinase-like isoform X2 [Carassius auratus]	citron Rho-interacting kinase-like isoform X2 [Carassius auratus]	153	153	0.36	9e-36	22.73	2114	XP_026099128.1
citron Rho-interacting kinase isoform X15 [Mus musculus]	citron Rho-interacting kinase isoform X15 [Mus musculus]	153	153	0.56	9e-36	21.72	2013	XP_006530208.1
citron Rho-interacting kinase isoform X12 [Homo sapiens]	citron Rho-interacting kinase isoform X12 [Homo sapiens]	153	153	0.56	9e-36	20.98	1618	XP_011536093.1
citron Rho-interacting kinase isoform X11 [Homo sapiens]	citron Rho-interacting kinase isoform X11 [Homo sapiens]	153	153	0.56	1e-35	20.98	1638	XP_011536091.1
citron, isoform CRA_b [Mus musculus]	citron, isoform CRA_b [Mus musculus]	153	153	0.56	1e-35	21.72	2013	EDL19840.1
citron Rho-interacting kinase isoform X32 [Mus musculus]	citron Rho-interacting kinase isoform X32 [Mus musculus]	152	152	0.56	2e-35	21.71	1176	XP_006530216.1
citron Rho-interacting kinase isoform X6 [Mus musculus]	citron Rho-interacting kinase isoform X6 [Mus musculus]	152	152	0.55	2e-35	21.85	2107	XP_036020657.1
citron Rho-interacting kinase isoform X16 [Mus musculus]	citron Rho-interacting kinase isoform X16 [Mus musculus]	152	152	0.56	2e-35	21.64	2012	XP_011246465.1
citron rho-interacting kinase isoform X1 [Danio rerio]	citron rho-interacting kinase isoform X1 [Danio rerio]	152	152	0.36	2e-35	22.81	2358	XP_021332398.1
citron rho-interacting kinase isoform X2 [Danio rerio]	citron rho-interacting kinase isoform X2 [Danio rerio]	152	152	0.36	3e-35	22.81	2350	XP_021332399.1
citron Rho-interacting kinase isoform X6 [Homo sapiens]	citron Rho-interacting kinase isoform X6 [Homo sapiens]	152	152	0.56	3e-35	21.53	2054	XP_006719269.1
citron Rho-interacting kinase isoform X7 [Homo sapiens]	citron Rho-interacting kinase isoform X7 [Homo sapiens]	151	151	0.56	4e-35	21.44	2053	XP_016874226.1
citron Rho-interacting kinase isoform 1 [Homo sapiens]	citron Rho-interacting kinase isoform 1 [Homo sapiens]	151	151	0.56	4e-35	21.6	2069	NP_001193928.1
citron Rho-interacting kinase isoform X4 [Homo sapiens]	citron Rho-interacting kinase isoform X4 [Homo sapiens]	151	151	0.56	4e-35	21.52	2068	XP_016874224.1
putative RHO/RAC effector protein; 95% similarity to P49205 (PID:g1345860), partial [Homo sapiens]	putative RHO/RAC effector protein; 95% similarity to P49205 (PID:g1345860), partial [Homo sapiens]	150	150	0.56	5e-35	21.49	1286	AAB71327.1
citron Rho-interacting kinase isoform 2 [Homo sapiens]	citron Rho-interacting kinase isoform 2 [Homo sapiens]	151	151	0.56	5e-35	21.6	2027	NP_009105.1
citron Rho-interacting kinase isoform X8 [Homo sapiens]	citron Rho-interacting kinase isoform X8 [Homo sapiens]	150	150	0.56	6e-35	21.52	2026	XP_047284090.1
citron Rho-interacting kinase isoform X23 [Mus musculus]	citron Rho-interacting kinase isoform X23 [Mus musculus]	150	150	0.56	6e-35	21.4	1636	XP_017176130.1
citron Rho-interacting kinase isoform X9 [Homo sapiens]	citron Rho-interacting kinase isoform X9 [Homo sapiens]	150	150	0.56	6e-35	21.53	2012	XP_011536089.1
citron Rho-interacting kinase isoform X28 [Mus musculus]	citron Rho-interacting kinase isoform X28 [Mus musculus]	150	150	0.56	6e-35	21.33	1612	XP_017176135.1
citron Rho-interacting kinase isoform X25 [Mus musculus]	citron Rho-interacting kinase isoform X25 [Mus musculus]	150	150	0.56	7e-35	21.4	1627	XP_017176132.1
citron Rho-interacting kinase isoform X10 [Homo sapiens]	citron Rho-interacting kinase isoform X10 [Homo sapiens]	150	150	0.56	7e-35	21.44	2011	XP_011536090.1
citron Rho-interacting kinase isoform X19 [Mus musculus]	citron Rho-interacting kinase isoform X19 [Mus musculus]	150	150	0.56	7e-35	21.53	1678	XP_006530210.1
citron Rho-interacting kinase isoform X20 [Mus musculus]	citron Rho-interacting kinase isoform X20 [Mus musculus]	150	150	0.56	7e-35	21.53	1669	XP_036020660.1
citron Rho-interacting kinase isoform X24 [Mus musculus]	citron Rho-interacting kinase isoform X24 [Mus musculus]	150	150	0.56	7e-35	21.53	1628	XP_036020661.1
citron Rho-interacting kinase isoform X21 [Mus musculus]	citron Rho-interacting kinase isoform X21 [Mus musculus]	150	150	0.56	9e-35	21.4	1665	XP_006530212.1
citron Rho-interacting kinase isoform X22 [Mus musculus]	citron Rho-interacting kinase isoform X22 [Mus musculus]	150	150	0.56	1e-34	21.53	1657	XP_006530213.1
citron Rho-interacting kinase isoform X3 [Homo sapiens]	citron Rho-interacting kinase isoform X3 [Homo sapiens]	150	150	0.56	1e-34	20.89	2069	XP_011536087.1
citron Rho-interacting kinase isoform X27 [Mus musculus]	citron Rho-interacting kinase isoform X27 [Mus musculus]	149	149	0.56	1e-34	21.53	1614	XP_017176134.1
citron Rho-interacting kinase isoform X5 [Homo sapiens]	citron Rho-interacting kinase isoform X5 [Homo sapiens]	150	150	0.56	1e-34	20.79	2068	XP_016874225.1
citron Rho-interacting kinase isoform X26 [Mus musculus]	citron Rho-interacting kinase isoform X26 [Mus musculus]	149	149	0.56	1e-34	21.4	1623	XP_017176133.1
citron Rho-interacting kinase isoform X1 [Homo sapiens]	citron Rho-interacting kinase isoform X1 [Homo sapiens]	149	149	0.56	1e-34	20.98	2084	XP_011536085.1
citron Rho-interacting kinase isoform X2 [Homo sapiens]	citron Rho-interacting kinase isoform X2 [Homo sapiens]	149	149	0.56	1e-34	20.88	2083	XP_011536086.1
citron Rho-interacting kinase isoform X8 [Mus musculus]	citron Rho-interacting kinase isoform X8 [Mus musculus]	147	147	0.56	7e-34	21.53	2094	XP_006530201.1
citron Rho-interacting kinase isoform X7 [Mus musculus]	citron Rho-interacting kinase isoform X7 [Mus musculus]	147	147	0.56	7e-34	21.45	2099	XP_030109958.1
citron Rho-interacting kinase isoform X3 [Mus musculus]	citron Rho-interacting kinase isoform X3 [Mus musculus]	147	147	0.56	7e-34	21.53	2114	XP_006530198.1
citron Rho-interacting kinase isoform X1 [Mus musculus]	citron Rho-interacting kinase isoform X1 [Mus musculus]	147	147	0.56	8e-34	21.4	2123	XP_006530193.1
citron Rho-interacting kinase isoform X4 [Mus musculus]	citron Rho-interacting kinase isoform X4 [Mus musculus]	147	147	0.56	1e-33	21.45	2108	XP_006530199.1
citron Rho-interacting kinase isoform X10 [Mus musculus]	citron Rho-interacting kinase isoform X10 [Mus musculus]	147	147	0.56	1e-33	21.53	2081	XP_006530202.1
citron Rho-interacting kinase isoform X13 [Mus musculus]	citron Rho-interacting kinase isoform X13 [Mus musculus]	146	146	0.56	1e-33	21.32	2039	XP_006530205.1
citron Rho-interacting kinase isoform X31 [Mus musculus]	citron Rho-interacting kinase isoform X31 [Mus musculus]	145	145	0.56	2e-33	21.4	1309	XP_006530215.1
citron Rho-interacting kinase isoform X2 [Mus musculus]	citron Rho-interacting kinase isoform X2 [Mus musculus]	145	145	0.56	2e-33	21.32	2122	XP_006530197.1
citron Rho-interacting kinase-like [Carassius auratus]	citron Rho-interacting kinase-like [Carassius auratus]	142	142	0.36	2e-32	21.17	1616	XP_026073016.1
citron Rho-interacting kinase isoform X8 [Danio rerio]	citron Rho-interacting kinase isoform X8 [Danio rerio]	140	140	0.41	6e-32	20.53	1616	XP_017212894.1
citron Rho-interacting kinase isoform X7 [Danio rerio]	citron Rho-interacting kinase isoform X7 [Danio rerio]	140	140	0.41	6e-32	20.53	1617	XP_009302000.2
citron Rho-interacting kinase-like isoform X1 [Carassius auratus]	citron Rho-interacting kinase-like isoform X1 [Carassius auratus]	140	140	0.36	6e-32	21.08	1627	XP_026124791.1
citron Rho-interacting kinase-like isoform X2 [Carassius auratus]	citron Rho-interacting kinase-like isoform X2 [Carassius auratus]	140	140	0.36	6e-32	21.08	1626	XP_026124792.1
citron Rho-interacting kinase isoform X4 [Danio rerio]	citron Rho-interacting kinase isoform X4 [Danio rerio]	140	140	0.41	7e-32	20.53	1623	XP_068079189.1
citron Rho-interacting kinase-like isoform X4 [Carassius auratus]	citron Rho-interacting kinase-like isoform X4 [Carassius auratus]	140	140	0.36	7e-32	21.08	1618	XP_026124794.1
citron Rho-interacting kinase-like isoform X3 [Carassius auratus]	citron Rho-interacting kinase-like isoform X3 [Carassius auratus]	140	140	0.36	7e-32	21.08	1621	XP_026124793.1
citron Rho-interacting kinase isoform X2 [Danio rerio]	citron Rho-interacting kinase isoform X2 [Danio rerio]	140	140	0.36	1e-31	20.56	1630	XP_068079187.1
citron Rho-interacting kinase isoform X5 [Danio rerio]	citron Rho-interacting kinase isoform X5 [Danio rerio]	140	140	0.36	1e-31	20.56	1622	XP_068079190.1
citron Rho-interacting kinase isoform X3 [Danio rerio]	citron Rho-interacting kinase isoform X3 [Danio rerio]	140	140	0.36	1e-31	20.56	1625	XP_068079188.1
citron Rho-interacting kinase isoform X1 [Danio rerio]	citron Rho-interacting kinase isoform X1 [Danio rerio]	140	140	0.36	1e-31	20.56	1631	XP_021334036.1
Cit protein [Mus musculus]	Cit protein [Mus musculus]	139	139	0.56	1e-31	21.31	1032	AAH23775.1
citron Rho-interacting kinase-like isoform X5 [Carassius auratus]	citron Rho-interacting kinase-like isoform X5 [Carassius auratus]	140	140	0.36	1e-31	21.08	1613	XP_026124795.1
citron Rho-interacting kinase isoform X6 [Danio rerio]	citron Rho-interacting kinase isoform X6 [Danio rerio]	139	139	0.36	2e-31	20.56	1617	XP_068079191.1
citron Rho-interacting kinase-like [Carassius auratus]	citron Rho-interacting kinase-like [Carassius auratus]	94	94	0.24	5e-18	23.57	498	XP_026099258.1
citron Rho-interacting kinase isoform X17 [Mus musculus]	citron Rho-interacting kinase isoform X17 [Mus musculus]	79	79	0.29	5e-13	22.39	1794	XP_006530209.1
citron Rho-interacting kinase isoform X18 [Mus musculus]	citron Rho-interacting kinase isoform X18 [Mus musculus]	79	79	0.29	6e-13	22.27	1779	XP_036020658.1
