## Supplementary material for "The cytokinesis associated proteins CITK and ASPM-1 regulate neuronal microtubule dynamics and polarity in *C. elegans*": Table S4

### Sheet: Sheet1
C. elegans: Strain	Source	Identifier
N2 (wild type)	CGC (Caenorhabditis Genetics Center)	N/A
muIs32(Pmec-7::GFP)	Yishi Jin	CZ10169
klp-7(tm2143)	NBRP (National BioResource Project, Japan)	N/A
W02B8.2(ok2328)	CGC	RB1797
F59A6.5(ok2885)	CGC	VC2205
aspm-1(or645)	CGC	EU1592
shrSi2 [Pmec-3::sid-1, Cbunc-119(+)] II	Singh et al., 2024	NBR373
sid-1(pk3321) him-5(e1490)V; lin-15B(n744)X; uIs71	CGC	TU3568
tbIs222(Pmec-4::RFP)	Basu et al., 2017	NBR32
juIs338(Pmec-4::EBP-2::GFP)	Ghosh Roy et. al., 2012	CZ18975
muIs32; klp-7(tm2143); mbl-1(ju1128)	Puri et al., 2021	CZ18273
muIs32; klp-7(tm2143); ju1130	Yishi Jin	CZ18985
muIs32; klp-7(tm2143); ju1131	Yishi Jin	CZ18986
muIs32; klp-7(tm2143); mec-12(shr1)	This study	NBR21
muIs32; klp-7(tm2143); shr2	This study	NBR22
muIs32; klp-7(tm2143); shr4	This study	NBR33
muIs32; klp-7(tm2143); shr5	This study	NBR36
muIs32; klp-7(tm2143); shr8	This study	NBR206
muIs32; klp-7(tm2143); mec-12(shr9)	This study	NBR210
muIs32; klp-7(tm2143); mec-12(shr10)	This study	NBR211
muIs32; klp-7(tm2143); citk-1(shr11)	This study	NBR212
muIs32; klp-7(tm2143); unc-31(shr12)	This study	NBR238
muIs32; klp-7(tm2143); shr13	This study	NBR239
muIs32; klp-7(tm2143); mec-12(shr14)	This study	NBR240
muIs32; klp-7(tm2143); mec-7(shr15)	This study	NBR241
muIs32; klp-7(tm2143); shr16	This study	NBR242
muIs32; klp-7(tm2143); mec-12(shr17)	This study	NBR243
muIs32; klp-7(tm2143); shr18	This study	NBR244
muIs32; klp-7(tm2143); mec-12(shr19)	This study	NBR245
muIs32; klp-7(tm2143); shr20	This study	NBR246
muIs32; klp-7(tm2143); mec-12(shr21)	This study	NBR 247
muIs32; klp-7(tm2143); mec-12(shr22)	This study	NBR248
muIs32; klp-7(tm2143); shr23	This study	NBR249
muIs32; klp-7(tm2143); shr24	This study	NBR1126
muIs32; klp-7(tm2143); mec-7(shr25)	This study	NBR261
muIs32; klp-7(tm2143); shr26	This study	NBR268

### Sheet: Sheet4
S. No.	Strain	Transgene	DNA construct	Genetic Background	DNA Concentration (ng/ul)
1	NBR760	shrEx377	WRM062bA08 (mec-7 fosmid)	muIs32; klp-7(tm2143); mec-7(shr15)	5
2	NBR762	shrEx379	WRM062bA08 (mec-7 fosmid)	muIs32; klp-7(tm2143); mec-7(shr25)	5
3	NBR793	shrEx396	WRM062bA08 (mec-7 fosmid)	muIs32; klp-7(tm2143); mec-7(shr20)	5
4	NBR842	shrEx360	WRM0630aF09 (unc-31 fosmid)	muIs32; klp-7(tm2143); unc-31(shr12)	5
5	NBR790	shrEx393	WRM062dD08 (W02B8.2/citk-1 fosmid)	muIs32; klp-7(tm2143); citk-1(shr11)	5
6	NBR915	shrEx431	WRM062dD08	muIs32; klp-7(tm2143); citk-1(shr11)	5
7	NBR916	shrEx432	Pmec-4::W02B8.2	muIs32; klp-7(tm2143); citk-1(shr11)	5
8	NBR1039	shrEx473	pNBRGWY165 (Pmec-7::MEC-7::GFP(cDNA))	tbIs222	3
9	NBR1040	shrEx473	pNBRGWY165 (Pmec-7::MEC-7::GFP(cDNA))	mbl-1(tm1563); tbIs222	3
10	NBR1041	shrEx474	pNBRGWY165 (Pmec-7::MEC-7::GFP (genomicDNA))	tbIs222	3
11	NBR1042	shrEx474	pNBRGWY165 (Pmec-7::MEC-7::GFP (genomicDNA))	mbl-1(tm1563); tbIs222	3
12	NBR1043	shrEx475	pNBRGWY165 (Pmec-7::MEC-7::GFP(cDNA))	tbIs222	30
13	NBR1044	shrEx475	pNBRGWY165 (Pmec-7::MEC-7::GFP(cDNA))	mbl-1(tm1563); tbIs222	30
14	NBR1045	shrEx476	pNBRGWY165 (Pmec-7::MEC-7::GFP(genomicDNA))	tbIs222	10
15	NBR1046	shrEx476	pNBRGWY165 (Pmec-7::MEC-7::GFP(genomicDNA))	mbl-1(tm1563); tbIs222	10
16	NBR410	shrEx486	pNBR66 (Pmec-7::MEC-7(genomicDNA)::GFP::SL2::mCherry))	N2	3
17	NBR425	shrEx486	pNBR66 (Pmec-7::MEC-7(genomicDNA)::GFP::SL2::mCherry))	mbl-1(tm1563)	3
18	NBR446	shrEx488	pNBRGWY170 (Pmec-4::GFP::MEC-12(cDNA))	mbl-1(tm1563); tbIs222	30
19	NBR453	shrEx489	pNBRGWY170 (Pmec-4::GFP::MEC-12(cDNA))	tbIs222	30
20	NBR517	shrEx492	pNBRGWY170 (Pmec-4::GFP::MEC-12(cDNA))	mbl-1(tm1563); tbIs222	30
21	NBR518	shrEx492	pNBRGWY170 (Pmec-4::GFP::MEC-12(cDNA))	tbIs222	30
