## Supplementary material for "The cytokinesis associated proteins CITK and ASPM-1 regulate neuronal microtubule dynamics and polarity in *C. elegans*": Table S5

### Sheet: Sheet1
Strain	Transgene	DNA construct	Genetic background	DNA concentration(ng/ul)
NBR760	shrEx377	WRM062bA08 (mec-7 fosmid)	klp-7(tm2143); mec-7(shr15)	5
NBR793	shrEx396	WRM062bA08 (mec-7 fosmid)	klp-7(tm2143); mec-7(shr20)	5
NBR762	shrEx379	WRM062bA08 (mec-7 fosmid)	klp-7(tm2143); mec-7(shr25)	5
NBR915	shrEx431	WRM062dD08 (citk-1 fosmid)	citk-1(shr11); klp-7(tm2143)	5
NBR916	shrEx432	pNBRGWY160, (Pmec-4::CITK-1)(cDNA)	citk-1(shr11); klp-7(tm2143)	5
NBR205	shrEx512	pNBRGWY160, (Pmec-4::CITK-1)(cDNA)	citk-1(ok2328); juIs338	5
