## Supplementary material for "The cytokinesis associated proteins CITK and ASPM-1 regulate neuronal microtubule dynamics and polarity in *C. elegans*": Table S6

### Sheet: Sheet1
S. No.	Softwares and Algorithms	References	Links
EMS density mapping of SNPs
1	Bowtie2	Langmead, B., & Salzberg, S. L. (2012)	https://usegalaxy.eu/?tool_id=toolshed.g2.bx.psu.edu%2Frepos%2Fdevteam%2Fbowtie2%2Fbowtie2%2F2.5.3%2Bgalaxy0&version=latest
2	MiModD Tools	Maier, W., Moos, K., Seifert, M., & Baumeister, R. (2014)	https://usegalaxy.org
2a	MiModD Variant Calling		https://usegalaxy.eu/?tool_id=toolshed.g2.bx.psu.edu%2Frepos%2Fwolma%2Fmimodd_main%2Fmimodd_varcall%2F0.1.9&version=latest
2b	MiModD Extract Variant sites		https://usegalaxy.eu/?tool_id=toolshed.g2.bx.psu.edu%2Frepos%2Fwolma%2Fmimodd_main%2Fmimodd_varextract%2F0.1.9&version=latest
2c	MiModD VCF Filter		https://usegalaxy.eu/?tool_id=toolshed.g2.bx.psu.edu%2Frepos%2Fwolma%2Fmimodd_main%2Fmimodd_vcf_filter%2F0.1.9&version=latest
2d	MiModD NacreousMap		https://usegalaxy.eu/?tool_id=toolshed.g2.bx.psu.edu%2Frepos%2Fwolma%2Fmimodd_main%2Fmimodd_map%2F0.1.9&version=latest
3	SnpEff eff	Cingolani, P. et, al., (2012).	https://usegalaxy.eu/?tool_id=toolshed.g2.bx.psu.edu%2Frepos%2Fiuc%2Fsnpeff%2FsnpEff%2F4.3%2BT.galaxy2&version=latest
